# Targeted inCITE-Seq Analysis Identifies the Loss of Nuclear TDP-43 in Endothelium as a Mediator of Blood Brain Barrier Signaling Pathway Dysfunction in Neurodegeneration

**DOI:** 10.1101/2023.12.13.571178

**Authors:** Omar M.F. Omar, Amy L. Kimble, Ashok Cheemala, Jordan D. Tyburski, Swati Pandey, Qian Wu, Bo Reese, Evan R. Jellison, Yunfeng Li, Bing Hao, Riqiang Yan, Patrick A. Murphy

## Abstract

Despite the importance of the endothelium in the regulation of the blood brain barrier (BBB) in aging and neurodegenerative disease, difficulties in extracting endothelial cell (EC) nuclei have limited analysis of these cells. In addition, nearly all Amyotrophic Lateral Sclerosis (ALS) and Frontotemporal Degeneration (FTD), and a large portion of Alzheimer’s Disease (AD) exhibit neuronal TDP-43 aggregation, leading to loss of nuclear function, but whether TDP-43 is similarly altered in human BBB ECs is unknown. Here we utilize a novel technique for the enrichment of endothelial and microglial nuclei from human cortical brain tissues, combined with inCITE-seq, to analyze nuclear proteins and RNA transcripts in a large cohort of healthy and diseased donors. Our findings reveal a unique transcriptional signature in nearly half of the capillary endothelial cells across neurodegenerative states, characterized by reduced levels of nuclear β-Catenin and canonical downstream genes, and an increase in TNF/NF-kB target genes. We demonstrate that this does not correlate with increased nuclear p65/NF-kB, but rather a specific loss of nuclear TDP-43 in these disease associated ECs. Comparative analysis in animal models with targeted disruption of TDP-43 shows that this is sufficient to drive these transcriptional alterations. This work reveals that TDP-43 is a critical governor of the transcriptional output from nuclear p65/NF-kB, which has paradoxical roles in barrier maintenance and also barrier compromising inflammatory responses, and suggests that disease specific loss in ECs contributes to BBB defects observed in the progression of AD, ALS and FTD.
