## Supplemental Table 2 for "Targeted inCITE-Seq Analysis Identifies the Loss of Nuclear TDP-43 in Endothelium as a Mediator of Blood Brain Barrier Signaling Pathway Dysfunction in Neurodegeneration"

### Sheet: Table_2_antibodies
ID	Name in data	read	Olgo pattern	Barcode (BC) sequence	Source
NPChash1	NuclearPoreHash1	R2	5PNNNNNNNNNN(BC)NNNNNNNNN	TTCCTGCCATTACTA	Biolegend 682235
NPChash2	NuclearPoreHash2	R2	5PNNNNNNNNNN(BC)NNNNNNNNN	CCGTACCTCATTGTT	Biolegend 682237
NPChash3	NuclearPoreHash3	R2	5PNNNNNNNNNN(BC)NNNNNNNNN	GGTAGATGTCCTCAG	Biolegend 682209
NPChash7	NuclearPoreHash7	R2	5PNNNNNNNNNN(BC)NNNNNNNNN	CTTATCACCGCTCAA	Biolegend 682241
NPChash8	NuclearPoreHash8	R2	5PNNNNNNNNNN(BC)NNNNNNNNN	TGACGCCGTTGTTGT	Biolegend 682243
ORF1	ORF1_TotalSeqB	R2	5PNNNNNNNNNN(BC)NNNNNNNNN	GCCAAGATCAGGTCC	ab246317
ORF2	ORF2_TotalSeqB	R2	5PNNNNNNNNNN(BC)NNNNNNNNN	TTAGGTGTACACGTT	ab106004
NFkB (P65)	NFkB_TotalSeqB	R2	5PNNNNNNNNNN(BC)NNNNNNNNN	CTGGTCGAACTTCGT	ab207297
SRRM2	SRRM2_TotalSeqB	R2	5PNNNNNNNNNN(BC)NNNNNNNNN	AGAGCTAGGATCGGA	ab122719
HNRNPA1	HNRNPA1_TotalSeqB	R2	5PNNNNNNNNNN(BC)NNNNNNNNN	ACGAATCGGATACTA	ab5832
STAT3	STAT3_TotalSeqB	R2	5PNNNNNNNNNN(BC)NNNNNNNNN	AGACAGTGATGTCCG	ab171360
TDP43	TDP43_TotalSeqB	R2	5PNNNNNNNNNN(BC)NNNNNNNNN	GCGGCTCTGTTGATG	ab185133
MATR3	MATR3_TotalSeqB	R2	5PNNNNNNNNNN(BC)NNNNNNNNN	TTGTCACGGTAATAA	ab240123
PTBP1	PTBP1_TotalSeqB	R2	5PNNNNNNNNNN(BC)NNNNNNNNN	ATCGAACCGACAGAG	ab240079
H3	H3_TotalSeqB	R2	5PNNNNNNNNNN(BC)NNNNNNNNN	GTCACACTTAAGACA	Biolegend 819412
BCATENIN	BCATENIN_TotalSeqB	R2	5PNNNNNNNNNN(BC)NNNNNNNNN	CGGACCGCCTGACAA	ab196204
KHSRP	KHSRP_TotalSeqB	R2	5PNNNNNNNNNN(BC)NNNNNNNNN	ACCTTCTGTTCTGCC	ab248928
FreeOligo_BC79	FreeOligo_CITE_BC79	R2	5PNNNNNNNNNN(BC)NNNNNNNNN	ATTCGAGGAGCTACC	IDT
FreeOligo_BC83	FreeOligo_CITE_BC83	R2	5PNNNNNNNNNN(BC)NNNNNNNNN	TTGCGGTTAGCTTGC	IDT
