## Supplemental Table 1 for "Targeted inCITE-Seq Analysis Identifies the Loss of Nuclear TDP-43 in Endothelium as a Mediator of Blood Brain Barrier Signaling Pathway Dysfunction in Neurodegeneration"

### Sheet: Table1_SampleID_metadata_all_ce
SampleID	DiseaseState	Age	Sex	n_genes	n_counts	cell_count	JoinedRIN	PostmortemInterval	Pathology_BrainWeight (g)	prep_type
1312	AD	87	F	410	503	44	5.6	7	1170	10x3prime_inCITE_soloTE
1439	AD	85	F	1325	2091	811	7.7	5		10x3prime_inCITE_soloTE
1630	AD	83	F	2314	5228	1803	7.8	5	1005	10x3prime_soloTE
1705	AD	95	F	2776	7542	951		6	1160	10x3prime_soloTE
1720	AD	63	F	551	682	1270	6.5	5	970	10x3prime_soloTE
4587	AD	81	F	1522	2490	1119	7	4	1080	10x3prime_soloTE
4976	AD	104	F	3347	6993	1804	6.7	4		10x3prime_inCITE_soloTE
5000	AD	78	F	356	430	717	5.2	23	1080	10x3prime_inCITE_soloTE
5222	AD	80	F	2217	3951	1168	7.6	7	953	10x3prime_soloTE
5390	AD	61	F	2839	6958	1685	5.5	8	1100	10x3prime_soloTE
5501	AD	78	F	1266	2117	286	6.9	19	1031	10x3prime_soloTE
5525	AD	89	F	403	516	1732	6.6	8	990	10x3prime_inCITE_soloTE
5680	AD	83	F	402	526	71	7	6	852	10x3prime_inCITE_soloTE
4513	AD	87	M	508	650	1184		3		10x3prime_inCITE_soloTE
4522	AD	83	M	497	658	791	4	7	944	10x3prime_inCITE_soloTE
4535	AD	87	M	1807	3181	1047	6.7	5		10x3prime_inCITE_soloTE
4559	AD	87	M	927	1319	779	6.5	8	1044	10x3prime_soloTE
4632	AD	84	M	2797	7416	1004	6.5	4	994	10x3prime_soloTE
4737	AD	80	M	1685	2567	549	7.2	7	1336	10x3prime_inCITE_soloTE
5195	AD	80	M	1560	2666	1373	6.8	9	1221	10x3prime_inCITE_soloTE
5598	AD	80	M	1446	2676	826	7.7	5	1218	10x3prime_soloTE
5732	AD	85	M	1369	2571	1453	7.9	7	1140	10x3prime_inCITE_soloTE
6270	AD	74	M	1693	3291	1740	7.4	14	1426	10x3prime_soloTE
6342	AD	71	M	1012	1374	2586	5.3	5	1050	10x3prime_soloTE
845	ALS	72	F	2224	5194	1538	6.6	9	1300	10x3prime_soloTE
1016	ALS	66	F	1709	3289	3805		6	1230	10x3prime_soloTE
1081	ALS	46	F	591	816	2016	7.3	3	1250	10x3prime_inCITE_soloTE
4872	ALS	71	F	3980	7747	1171	5.1	6	1200	10x3prime_inCITE_soloTE
5148	ALS	62	F	1393	2361	1502	5.7	9	1130	10x3prime_soloTE
5740	ALS	86	F	682	930	1441		11	1112	10x3prime_soloTE
5951	ALS	54	F	2509	6027	1318	7.7	12	1420	10x3prime_soloTE
5952	ALS	74	F	1169	2123	709	7.3	7	1368	10x3prime_inCITE_soloTE
6314	ALS	68	F	4350	12424	3905	7.4	7	1419	10x3prime_soloTE
925	ALS	54	M	1138	2111	1746	6.6	3		10x3prime_soloTE
4600	ALS	68	M	442	538	119	3.2	11	1320	10x3prime_inCITE_soloTE
4762	ALS	59	M	712	906	460	7.3	6	1550	10x3prime_inCITE_soloTE
5388	ALS	61	M	349	430	912	6.4	8	1300	10x3prime_inCITE_soloTE
5549	ALS	45	M	1534	3574	1186	7.5	8	1357	10x3prime_soloTE
5675	ALS	53	M	1995	4113	1418		4	1541	10x3prime_soloTE
5678	ALS	55	M	3490	8974	2751	7.6	6	1366	10x3prime_inCITE_soloTE
6044	ALS	68	M	609	773	1014	6.9	4	1110	10x3prime_inCITE_soloTE
6101	ALS	88	M	727	968	2559	7.2	7	1233	10x3prime_inCITE_soloTE
6350	ALS	60	M	2136	4213	1136	8.3	10	1224	10x3prime_soloTE
-3461	ALS	77	M	2230	4225	588	7.4	3	1380	10x3prime_soloTE
5954	FTD	73	F	807	1133	1216	6.1	5	1025	10x3prime_inCITE_soloTE
6199	FTD	73	F	336	392	1605	7	8	1020	10x3prime_inCITE_soloTE
6207	FTD	73	F	1003	1572	1887	4.6	10	580	10x3prime_soloTE
6316	FTD	77	F	1190	2003	2885	8.3	5		10x3prime_inCITE_soloTE
5151	FTD	65	M	2601	6160	1400	8	12		10x3prime_soloTE
5729	FTD	60	M	474	612	1983	7.1	13	1300	10x3prime_inCITE_soloTE
6019	FTD	65	M	1054	1635	3530	5.7	8	768	10x3prime_inCITE_soloTE
6047	FTD	79	M	539	695	1991	6.4	17	1138	10x3prime_inCITE_soloTE
1819	OldCtrl	82	F	2228	4796	1900		5	915	10x3prime_soloTE
4921	OldCtrl	73	F	2027	4031	1753		13		10x3prime_soloTE
5511	OldCtrl	80	F	5841	22714	168	7.7	10		10x3prime_inCITE_soloTE
5823	OldCtrl	82	F	1257	2123	1272	7.6	14	1250	10x3prime_soloTE
6332	OldCtrl	95	F	2524	5669	505	7.2	10	1160	10x3prime_soloTE
6371	OldCtrl	90	F	2364	5018	1738	6.5	6	1160	10x3prime_soloTE
946	OldCtrl	69	M	1343	2064	3324	3.6	12		10x3prime_inCITE_soloTE
5028	OldCtrl	67	M	1770	3475	850		8		10x3prime_soloTE
5082	OldCtrl	68	M	1088	2441	1480	7.4	19		10x3prime_inCITE_soloTE
5089	OldCtrl	89	M	641	844	902	7	14		10x3prime_soloTE
5171	OldCtrl	79	M	3131	8253	3086	7.5	5		10x3prime_inCITE_soloTE
5352	OldCtrl	81	M	1585	2834	966	6.7	17		10x3prime_inCITE_soloTE
5497	OldCtrl	68	M	2326	5019	1188	8	13	1458	10x3prime_soloTE
5657	OldCtrl	82	M	810	1075	1170	8.4	22	1520	10x3prime_inCITE_soloTE
5661	OldCtrl	70	M	1554	2843	4661	7.4	12	1410	10x3prime_soloTE
5697	OldCtrl	67	M	1424	2577	1479	8	15	1460	10x3prime_inCITE_soloTE
5824	OldCtrl	74	M	537	665	1144	5.8	18	1470	10x3prime_inCITE_soloTE
5830	OldCtrl	75	M	1201	1739	3152	6.9	18	1380	10x3prime_inCITE_soloTE
5840	OldCtrl	75	M	998	1563	1276	7.8	17	1410	10x3prime_inCITE_soloTE
6054	OldCtrl	76	M	1543	2659	480	5.9	15	1230	10x3prime_soloTE
689	YngCtrl	19	F	1456	2060	852	6.4	9		10x3prime_inCITE_soloTE
1486	YngCtrl	22	F	961	1418	2633		10		10x3prime_inCITE_soloTE
1710	YngCtrl	26	F	1384	2458	748	7.6	12		10x3prime_inCITE_soloTE
1843	YngCtrl	15	F	870	1153	1341		9		10x3prime_inCITE_soloTE
4641	YngCtrl	24	F	323	380	532		8		10x3prime_inCITE_soloTE
5125	YngCtrl	24	F	2230	4431	2028	9.2	9		10x3prime_soloTE
5337	YngCtrl	28	F	2397	4734	1101	6.6	9		10x3prime_soloTE
5344	YngCtrl	25	F	686	866	2978	8.1	4		10x3prime_soloTE
5575	YngCtrl	19	F	492	844	1638	7.6	5		10x3prime_soloTE
5602	YngCtrl	22	F	752	1036	1592	8	9	1191	10x3prime_inCITE_soloTE
1025	YngCtrl	21	M	2194	4505	2382		7		10x3prime_soloTE
1026	YngCtrl	28	M	1202	1904	556	7.3	6		10x3prime_soloTE
1259	YngCtrl	24	M	2663	7055	737	9.2	8		10x3prime_soloTE
1429	YngCtrl	18	M	859	1230	596		9		10x3prime_soloTE
1712	YngCtrl	20	M	1008	1401	1898		0		10x3prime_inCITE_soloTE
4916	YngCtrl	19	M	5908	27274	221	8.4	5		10x3prime_soloTE
5242	YngCtrl	15	M	1472	2707	1834	8.3	9		10x3prime_inCITE_soloTE
5532	YngCtrl	18	M	3595	9650	1311	6.6	4	1600	10x3prime_soloTE
5580	YngCtrl	29	M	531	691	1291	7	8	1390	10x3prime_inCITE_soloTE
6096	YngCtrl	28	M	1181	1721	165	8.3	7	1500	10x3prime_inCITE_soloTE
